# Differential expression analysis of sexual and apomictic *Boechera* uncovers *FAS4* as crucial for gametogenesis

**DOI:** 10.1101/2022.10.05.510110

**Authors:** Laura Binmöller, Christopher Volkert, Christiane Kiefer, Luise Zühl, Magdalena W. Slawinska, Anna Loreth, Berit H. Nauerth, David Ibberson, Rafael Martinez, Reinhard Zipper, Maike Kohnle, Anja Schmidt

## Abstract

During sexual reproduction of higher plants, seed formation is initiated by double fertilization of egg and central cell. In contrast, pseudogamous apomicts form embryos asexually by parthenogenesis of the egg, but initiation of endosperm development still depends on central cell fertilization. It can be envisioned that these differences are determined during gametogenesis and specification of gametophytic cells. To deepen the understanding of the transcriptional basis underlying sexual and apomictic reproduction, we applied tissue type-specific RNA-Seq. We compared expression in reproductive tissues of different *Boechera* accessions at distinct developmental stages. This confirmed previous evidence for an enrichment of RNA helicases at onset of reproductive development. We further identified a small number of members of this gene family as differentially expressed in female reproductive ovule tissues harbouring mature gametophytes from apomictic and sexual accessions. This included homologues of *A. thaliana FASCIATED STEM 4* (*FAS4*) and of *ENHANCED SILENCING PHENOTYPE 3* (*ESP3*), which have previously been identified as potential candidates for gametogenesis and apomixis, respectively. Unlike in *A. thaliana*, for either of them additional homologues or copies of related genes are present in *Boechera*, indicating complex evolutionary histories. As the expression patterns implied potential roles of *FAS4* during gametogenesis, we first studied *A. thaliana* lines carrying mutant alleles. Indeed, we observed defects during male and female gametogenesis and severely reduced transmission efficiencies through both parents. In conclusion, our study identifies *FAS4* as crucial for plant reproduction and suggests the potential for sub-functionalization of additional homologous genes in *Boechera* to shape reproductive development.
