## Supplemental Table 1 for "Differential expression analysis of sexual and apomictic *Boechera* uncovers *FAS4* as crucial for gametogenesis"

### Sheet: Tabelle1
sample name	accession	sequencing technology	number of nucellus sections (if applicable)	developmantal stage	Total reads	counted (paired) alignments
B12-1524_AIC1	B12-1524	SE	*	MMC/AIC stage	76964321	63133908		* cDNA generated in Zühl et al. (2019)
B12-1599_AIC1	B12-1599	SE	*	MMC/AIC stage	61237457	47349216
B12-558_MMC1	B12-558	SE	*	MMC/AIC stage	52600564	42166460
ES517_AIC1	ES517_1	SE	*	MMC/AIC stage	61555994	46480988
ES517_AIC2	ES517_2	SE	*	MMC/AIC stage	74939592	61730981
LTM_MMC1	LTM1	SE	*	MMC/AIC stage	52557041	45247207
B12-1578_AIC1	B12-1578	SE	*	MMC/AIC stage	70182321	53325575
B12-1578_AIC2	B12-1578	SE	*	MMC/AIC stage	52694451	40662959
B12-1524_AIC2	B12-1524	SE	105	MMC/AIC stage	127761363	101290809
B12-1578_FMS	B12-1578	SE	179	FMS stage	54754175	34099943
B12-1599_FMS	B12-1599	SE	146	FMS stage	57438584	44657524
ES517_AIC3	ES517	SE	223	MMC/AIC stage	61889104	45656129
B12-558_MMC2	B12-558	SE	163	MMC/AIC stage	51252215	40582619
LTM_FMS	LTM	SE	99	FMS stage	57614682	47141749
B12-1599_ov1	B12-1599	PE	NA	mature gametophyte	67634805	32072467
B12-1599_ov2	B12-1599	PE	NA	mature gametophyte	33115024	15787810
B12-1599_ov3	B12-1599	PE	NA	mature gametophyte	34792405	16473047
B12-558_ov1	B12-558	PE	NA	mature gametophyte	20589962	9607829
B12-558_ov2	B12-558	PE	NA	mature gametophyte	53110502	24786556
B12-558_ov3	B12-558	PE	NA	mature gametophyte	57962470	27095089
ES517_ov1	ES517	PE	NA	mature gametophyte	23399512	21878532
ES517_ov2	ES517	PE	NA	mature gametophyte	22564398	21119600
ES517_ov3	ES517	PE	NA	mature gametophyte	42580312	20024349
ES786_ov1	ES786	PE	NA	mature gametophyte	48356627	22670321
ES786_ov2	ES786	PE	NA	mature gametophyte	44853185	20954234
LTM_ov1	LTM	PE	NA	mature gametophyte	38311202	17870605
LTM_ov2	LTM	PE	NA	mature gametophyte	50387070	23194644
