## Supplemental Table 3 for "Differential expression analysis of sexual and apomictic *Boechera* uncovers *FAS4* as crucial for gametogenesis"

### Sheet: Table S3
GO.ID	Term	Annotated	Significant	Expected	p Value
GO:0003735	structural constituent of ribosome	221	170	85.19	< 1e-30
GO:0003723	RNA binding	1064	588	410.15	1.5e-29
GO:0016462	pyrophosphatase activity	705	366	271.76	8.1e-13
GO:0005515	protein binding	4366	1901	1683.01	2.3e-12
GO:0035639	purine ribonucleoside triphosphate binding	2050	903	790.24	4e-08
GO:0004298	threonine-type endopeptidase activity	23	21	8.87	2e-07
GO:0008320	protein transmembrane transporter activity	41	32	15.8	2.9e-07
GO:0015662	ion transmembrane transporter activity, phosphorylative mechanism	50	35	19.27	6.4e-06
GO:0045182	translation regulator activity	135	75	52.04	3.4e-05
GO:0003899	DNA-directed 5'-3' RNA polymerase activity	63	40	24.29	5.2e-05
GO:0003682	chromatin binding	132	73	50.88	6.7e-05
GO:0019829	ATPase-coupled cation transmembrane transporter activity	54	35	20.82	0.00014
GO:0016811	hydrolase activity, acting on carbon-nitrogen (but not peptide bonds), in linear amids	68	42	26.21	0.00014
GO:0140104	molecular carrier activity	25	19	9.64	0.00018
GO:0008137	NADH dehydrogenase (ubiquinone) activity	19	15	7.32	0.0004
GO:0008559	ATPase-coupled xenobiotic transmembrane transporter activity	14	12	5.4	0.00041
GO:0043023	ribosomal large subunit binding	8	8	3.08	0.00049
GO:0003843	1,3-beta-D-glucan synthase activity	11	10	4.24	0.00052
GO:0016307	phosphatidylinositol phosphate kinase activity	16	13	6.17	0.00062
GO:0050897	cobalt ion binding	50	31	19.27	0.00066
GO:0005048	signal sequence binding	42	27	16.19	0.00109
GO:0003951	NAD+ kinase activity	12	10	4.63	0.00202
GO:0061650	ubiquitin-like protein conjugating enzyme activity	43	26	16.58	0.00292
GO:0004611	phosphoenolpyruvate carboxykinase activity	6	6	2.31	0.00328
GO:0019776	Atg8 ligase activity	6	6	2.31	0.00328
GO:0005198	structural molecule activity	320	221	123.35	0.00439
GO:0005086	ARF guanyl-nucleotide exchange factor activity	8	7	3.08	0.0067
GO:0004579	dolichyl-diphosphooligosaccharide-protein glycotransferase activity	8	7	3.08	0.0067
GO:0005507	copper ion binding	171	82	65.92	0.00742
GO:0003712	transcription coregulator activity	105	53	40.48	0.0084
GO:0052691	UDP-arabinopyranose mutase activity	5	5	1.93	0.0085
GO:0016004	phospholipase activator activity	5	5	1.93	0.0085
GO:0061135	endopeptidase regulator activity	23	15	8.87	0.00866
GO:0015288	porin activity	10	8	3.85	0.0095
