## Supplemental Table 5 for "Differential expression analysis of sexual and apomictic *Boechera* uncovers *FAS4* as crucial for gametogenesis"

### Sheet: GOs megasporogenesis up
GO.ID	Term	Annotated	Significant	Expected	p Value
GO:0006412	translation	539	260	98.41	< 1e-30
GO:0042254	ribosome biogenesis	308	148	56.23	< 1e-30
GO:0022618	ribonucleoprotein complex assembly	120	62	21.91	3.3e-16
GO:0006626	protein targeting to mitochondrion	64	40	11.68	5.7e-15
GO:0042775	mitochondrial ATP synthesis coupled electron transport	34	22	6.21	3e-09
GO:0033108	mitochondrial respiratory chain complex assembly	37	23	6.76	4.1e-09
GO:0009060	aerobic respiration	83	41	15.15	5.9e-09
GO:1990542	mitochondrial transmembrane transport	50	28	9.13	2.3e-08
GO:0010499	proteasomal ubiquitin-independent protein catabolic process	23	16	4.2	9.8e-08
GO:0009853	photorespiration	51	26	9.31	1.2e-07
GO:0043632	modification-dependent macromolecule catabolic process	401	113	73.21	3.2e-06
GO:0006730	one-carbon metabolic process	28	16	5.11	4.8e-06
GO:0046686	response to cadmium ion	322	91	58.79	1.2e-05
GO:0045184	establishment of protein localization	721	206	131.63	1.3e-05
GO:0016126	sterol biosynthetic process	37	18	6.76	2.4e-05
GO:0043248	proteasome assembly	12	9	2.19	2.9e-05
GO:0010257	NADH dehydrogenase complex assembly	26	14	4.75	4.7e-05
GO:0015986	ATP synthesis coupled proton transport	26	14	4.75	4.7e-05
GO:0006457	protein folding	159	50	29.03	7.9e-05
GO:0033356	UDP-L-arabinose metabolic process	11	8	2.01	0.00012
GO:0030388	fructose 1,6-bisphosphate metabolic process	11	8	2.01	0.00012
GO:0006888	endoplasmic reticulum to Golgi vesicle-mediated transport	87	31	15.88	0.00013
GO:0090407	organophosphate biosynthetic process	294	101	53.68	0.00014
GO:0006633	fatty acid biosynthetic process	157	47	28.66	0.00025
GO:0034475	U4 snRNA 3'-end processing	10	7	1.83	0.00048
GO:0046467	membrane lipid biosynthetic process	83	29	15.15	0.00082
GO:0045047	protein targeting to ER	29	13	5.29	0.00089
GO:0009226	nucleotide-sugar biosynthetic process	39	17	7.12	0.00092

### Sheet: GO mature ovules up
GO.ID	Term	Annotated	Significant	Expected	p Value
GO:0001101	response to acid chemical	1217	312	196.75	1.4e-13
GO:0006468	protein phosphorylation	951	233	153.75	3.1e-12
GO:0040029	regulation of gene expression, epigenetic	156	60	25.22	7.4e-10
GO:0048608	reproductive structure development	1277	324	206.45	1.1e-09
GO:0006928	movement of cell or subcellular component	80	35	12.93	1.4e-08
GO:0006355	regulation of transcription, DNA-templated	1872	407	302.65	2.8e-08
GO:0080155	regulation of double fertilization forming zygote and endosperm	22	15	3.56	7.1e-08
GO:0048511	rhythmic process	149	50	24.09	1.3e-07
GO:0009651	response to salt stress	481	120	77.76	3.7e-07
GO:1903508	positive regulation of nucleic acid-templated transcription	484	120	78.25	4.1e-07
GO:2000008	regulation of protein localization to cell surface	19	13	3.07	5.2e-07
GO:0006075	(1->3)-beta-D-glucan biosynthetic process	12	10	1.94	5.8e-07
GO:0010118	stomatal movement	136	43	21.99	5.6e-06
GO:0022603	regulation of anatomical structure morphogenesis	167	52	27	6.3e-06
GO:0070918	production of small RNA involved in gene silencing by RNA	61	24	9.86	1.5e-05
GO:0007076	mitotic chromosome condensation	8	7	1.29	2e-05
GO:0045332	phospholipid translocation	13	9	2.1	2.9e-05
GO:1903507	negative regulation of nucleic acid-templated transcription	271	78	43.81	2.9e-05
GO:0000911	cytokinesis by cell plate formation	42	18	6.79	3.7e-05
GO:0090421	embryonic meristem initiation	22	12	3.56	4.1e-05
GO:0009645	response to low light intensity stimulus	19	11	3.07	4.1e-05
GO:0010051	xylem and phloem pattern formation	69	25	11.16	4.1e-05
GO:0048508	embryonic meristem development	32	15	5.17	4.7e-05
GO:0009687	abscisic acid metabolic process	36	16	5.82	5.9e-05
GO:0009740	gibberellic acid mediated signaling pathway	80	27	12.93	8.6e-05
GO:0048497	maintenance of floral organ identity	7	6	1.13	0.00011
GO:0031222	arabinan catabolic process	7	6	1.13	0.00011
GO:1902446	regulation of shade avoidance	5	5	0.81	0.00011
GO:0045493	xylan catabolic process	12	8	1.94	0.00012
GO:0051707	response to other organism	1131	246	182.85	0.00013
GO:0048571	long-day photoperiodism	38	16	6.14	0.00013
GO:0048507	meristem development	267	77	43.17	0.00017
GO:0070417	cellular response to cold	29	13	4.69	0.00026
GO:0048366	leaf development	366	85	59.17	0.00027
GO:0006952	defense response	1271	269	205.48	0.00029
GO:0010023	proanthocyanidin biosynthetic process	8	6	1.29	0.00037
GO:0010304	PSII associated light-harvesting complex II catabolic process	8	6	1.29	0.00037
GO:0010017	red or far-red light signaling pathway	75	24	12.13	0.00051
GO:0051785	positive regulation of nuclear division	13	9	2.1	0.00057
GO:2000243	positive regulation of reproductive process	61	24	9.86	0.00066
GO:0032012	regulation of ARF protein signal transduction	4	4	0.65	0.00068
GO:0044275	cellular carbohydrate catabolic process	66	23	10.67	0.00068
GO:0009250	glucan biosynthetic process	116	40	18.75	0.00078
GO:0009742	brassinosteroid mediated signaling pathway	82	26	13.26	0.00084
GO:0009637	response to blue light	91	27	14.71	0.00089
GO:0005977	glycogen metabolic process	18	9	2.91	0.0009
GO:0048645	animal organ formation	9	6	1.46	0.00096
