## Supplemental Table 6 for "Differential expression analysis of sexual and apomictic *Boechera* uncovers *FAS4* as crucial for gametogenesis"

### Sheet: RNA helicases 
	B12-1524_AIC1	B12-1599_AIC1	B12-558_MMC1	ES517_AIC1	ES517_AIC1	LTM_MMC1	B12-1578_AIC1	B12-1578_AIC2	B12-1524_AIC2	B12-1578_FMS	B12-1599_FMS	ES517_AIC3	B12-558_MMC2	LTM_FMS	B12-1599_ov1	B12-1599_ov2	B12-1599_ov3	B12-558_ov1	B12-558_ov2	B12-558_ov3	ES517_ov1	ES517_ov2	ES517_ov3	ES786_ov1	ES786_ov2	LTM_ov1	LTM_ov2	locusName	Pfam	Panther	GO	Best.hit.arabi.name	arabi.symbol	arabi.defline
Bostr.0556s0326	1319	1434	953	1345	1760	646	1925	906	3833	1742	1421	1248	553	1349	3064	2455	2558	1122	2970	3407	3283	3112	2761	2514	2416	2189	2748	Bostr.0556s0326	PF00270,PF00271,PF00575,PF07717,PF04408	PTHR18934,PTHR18934:SF120	GO:0005524,GO:0003676,GO:0004386	AT3G26560.1		ATP-dependent RNA helicase, putative
Bostr.0568s0495	3964	2081	1346	2693	3793	2307	2338	1534	1721	709	1233	1346	2688	1190	606	382	368	266	797	850	972	829	790	452	461	483	579	Bostr.0568s0495	PF00271,PF00270	PTHR24031,PTHR24031:SF269	GO:0005524,GO:0003676	AT5G63120.2		P-loop containing nucleoside triphosphate hydrolases superfamily protein
Bostr.0697s0040	556	2211	391	832	675	978	1509	1297	1416	1640	620	853	765	557	1038	777	836	480	1069	1220	1306	1156	1102	769	819	798	1020	Bostr.0697s0040	PF00271,PF00176	PTHR10799,PTHR10799:SF753	GO:0005524	AT3G54280.1	ATBTAF1,BTAF1,CHA16,CHR16,RGD3	DNA binding;ATP binding;nucleic acid binding;binding;helicases;ATP binding;DNA binding;helicases
Bostr.0697s0057	666	763	314	524	1054	205	775	442	207	371	417	641	162	779	612	462	426	570	1262	1407	1203	1200	916	364	289	559	810	Bostr.0697s0057	PF00271,PF07496,PF00176	PTHR10799,PTHR10799:SF573	GO:0008270,GO:0005524	AT3G54460.1		SNF2 domain-containing protein / helicase domain-containing protein / F-box family protein
Bostr.10040s0220	1363	1312	1454	1220	2358	2160	1847	472	2568	788	1285	1344	2034	934	678	445	258	293	620	626	594	484	500	367	510	587	599	Bostr.10040s0220	PF00271,PF00270	PTHR24031,PTHR24031:SF210	GO:0005524,GO:0003676	AT1G59990.1		DEA(D/H)-box RNA helicase family protein
Bostr.10273s0078	3544	6449	3873	3047	5042	9497	9046	8961	7863	3145	3238	3631	6080	3380	494	299	247	184	211	198	480	435	384	260	324	256	422	Bostr.10273s0078	PF04851,PF00271	PTHR24031,PTHR24031:SF294	GO:0016787,GO:0005524,GO:0003677	AT1G72730.1		DEA(D/H)-box RNA helicase family protein
Bostr.10273s0350	20	204	320	203	245	883	626	545	1723	721	671	435	279	664	1076	864	1031	419	1095	1366	1141	934	810	931	755	705	1089	Bostr.10273s0350	PF00271,PF00270,PF08148		GO:0005524,GO:0003676	AT1G70070.1	EMB25,ISE2,PDE317	DEAD/DEAH box helicase, putative
Bostr.13129s0093	1300	1517	1396	1392	902	1100	1497	1061	1704	2198	1194	1011	374	1195	2445	1491	1098	911	2167	2475	1621	1742	1627	1591	1217	2302	2575	Bostr.13129s0093	PF04851,PF00271	PTHR24031,PTHR24031:SF265	GO:0016787,GO:0005524,GO:0003677	AT5G08610.1		P-loop containing nucleoside triphosphate hydrolases superfamily protein
Bostr.13129s0452	596	1310	494	770	1062	710	1692	946	2454	1664	1540	985	250	569	1962	1335	1261	460	1001	1233	906	839	789	452	508	766	889	Bostr.13129s0452	PF13920,PF00271,PF08797,PF00176	PTHR10799	GO:0016818,GO:0008270,GO:0003676,GO:0005524	AT5G05130.1		DNA/RNA helicase protein
Bostr.13129s0473	547	1309	611	824	1094	650	1433	1147	1884	829	1260	1020	131	758	1020	944	697	473	1098	1148	1450	1212	1264	663	688	1155	1170	Bostr.13129s0473	PF00035,PF00270,PF00271,PF07717,PF04408	PTHR18934,PTHR18934:SF103	GO:0005524,GO:0003676,GO:0004386	AT5G04895.1		DEA(D/H)-box RNA helicase family protein
Bostr.13158s0234	1391	1860	1840	2458	2442	1967	2306	1669	4386	1613	1717	1720	522	1831	3308	2113	2142	907	2141	2462	2361	2329	2135	2085	1884	1645	1941	Bostr.13158s0234	PF13401,PF00271,PF07717,PF04408	PTHR18934	GO:0004386	AT3G62310.1		RNA helicase family protein
Bostr.13671s0363	41	158	102	71	453	959	137	24	20	59	177	91	808	21	253	166	276	141	423	635	414	338	351	540	344	213	587	Bostr.13671s0363	PF00097,PF00271,PF00176	PTHR10799,PTHR10799:SF705	GO:0046872,GO:0005524	AT1G11100.2		SNF2 domain-containing protein / helicase domain-containing protein / zinc finger protein-related
Bostr.13671s0376	131	876	425	577	857	485	232	600	1143	760	740	536	85	380	1670	1461	1234	664	1599	1827	1810	1667	1656	740	852	1053	1116	Bostr.13671s0376	PF16124,PF00570,PF00270,PF00271,PF09382	PTHR13710,PTHR13710:SF94	GO:0005622,GO:0003676,GO:0005524,GO:0043140,GO:0006281,GO:0006260	AT1G10930.1	ATRECQ4A,ATSGS1,RECQ4A	DNA helicase (RECQl4A)
Bostr.1460s0056	2603	2212	2433	3601	4492	2031	2593	2000	5696	4629	3434	3385	1998	3805	6723	3590	4693	2087	5940	7276	5749	5855	5322	5233	4141	4983	7636	Bostr.1460s0056	PF04851,PF00397,PF00271	PTHR24031,PTHR24031:SF274	GO:0016787,GO:0005524,GO:0003677,GO:0005515	AT3G01540.1	ATDRH1,DRH1	DEAD box RNA helicase 1
Bostr.17016s0021	1654	478	890	268	794	1095	402	241	3031	384	438	446	1336	875	1900	1182	1188	1044	2426	2843	1059	930	838	1775	1545	1885	1889	Bostr.17016s0021	PF00270,PF00271,PF04408,PF07717	PTHR18934,PTHR18934:SF99	GO:0005524,GO:0003676,GO:0004386	AT1G33390.1	ATFAS4,FAS4	RNA helicase family protein
Bostr.17016s0022	0	30	0	0	1	0	19	9	1	0	26	0	2	0	200	121	127	6	21	30	8	13	2	120	123	5	2	Bostr.17016s0022	PF00271,PF07717,PF04408	PTHR18934,PTHR18934:SF99	GO:0004386	AT1G33390.1	ATFAS4,FAS4	RNA helicase family protein
Bostr.18351s0103	1179	2287	958	1745	2299	963	1849	1767	2582	2112	1395	1285	1542	1293	1932	1218	1351	976	2639	2841	2432	2237	1988	1383	1153	1301	2049	Bostr.18351s0103	PF00271,PF00176	PTHR10799,PTHR10799:SF611	GO:0005524	AT2G16390.1	CHR35,DMS1,DRD1	SNF2 domain-containing protein / helicase domain-containing protein
Bostr.18351s0108	1030	449	1319	890	2260	918	573	821	3598	1416	1476	763	2237	1103	3097	2439	1221	963	2281	2556	2805	2611	2745	1115	1829	2795	1830	Bostr.18351s0108	PF14551,PF00493	PTHR11630,PTHR11630:SF66	GO:0006260,GO:0005524,GO:0003677	AT2G16440.1	MCM4	Minichromosome maintenance (MCM2/3/5) family protein
Bostr.18351s0377	80	647	272	506	512	42	672	320	192	684	305	546	90	643	646	548	441	264	737	940	853	760	660	416	366	456	644	Bostr.18351s0377	PF13087,PF13086	PTHR10887,PTHR10887:SF359		AT2G19120.1		P-loop containing nucleoside triphosphate hydrolases superfamily protein
Bostr.19046s0042	3202	1935	2288	1861	2445	2103	2180	1076	5070	827	1882	1282	2292	1651	2183	1381	1197	1005	2247	2659	3392	3453	3125	1528	1772	1428	1747	Bostr.19046s0042	PF00270,PF00271,PF03368,PF02170,PF00636	PTHR14950,PTHR14950:SF19	GO:0005524,GO:0003676,GO:0016891,GO:0005515,GO:0006396,GO:0004525,GO:0003723	AT3G03300.1	ATDCL2,DCL2	dicer-like 2
Bostr.19424s0190	592	718	260	1071	1742	598	751	933	3576	831	1032	691	832	832	2975	2089	1696	1050	2209	2588	2286	2413	2006	1751	1454	1530	1728	Bostr.19424s0190	PF00176,PF00271	PTHR10799,PTHR10799:SF748	GO:0005524	AT3G24340.1	chr40	chromatin remodeling 40
Bostr.19424s0812	590	1499	834	571	794	1381	1123	1061	3334	878	674	956	1571	748	171	66	43	111	281	252	219	244	279	81	181	318	282	Bostr.19424s0812				AT3G18510.1
Bostr.20129s0142	823	370	497	527	499	485	1153	1710	1035	578	512	344	202	534	1060	1031	685	236	727	788	892	745	724	622	705	988	904	Bostr.20129s0142	PF08147,PF00271,PF00270	PTHR24031,PTHR24031:SF292	GO:0016818,GO:0005634,GO:0005524,GO:0003723,GO:0003676	AT1G77030.1		hydrolases, acting on acid anhydrides, in phosphorus-containing anhydrides;ATP-dependent helicases;nucleic acid binding;ATP binding;RNA binding;helicases
Bostr.20903s0093	911	1672	683	1005	1671	147	934	702	2505	294	1121	861	382	731	2006	1479	1362	606	1936	1880	1790	1637	1639	1403	1887	1703	1672	Bostr.20903s0093	PF00271,PF00270	PTHR24031,PTHR24031:SF235	GO:0005524,GO:0003676	AT3G58510.1		DEA(D/H)-box RNA helicase family protein
Bostr.20903s0098	1333	1174	899	1641	2330	1029	1973	852	4772	1066	1494	1557	1685	1250	2665	1637	1876	762	1988	1763	2035	2013	1877	1514	1735	1809	1828	Bostr.20903s0098	PF00271,PF00270	PTHR24031,PTHR24031:SF235	GO:0005524,GO:0003676	AT3G58570.1		P-loop containing nucleoside triphosphate hydrolases superfamily protein
Bostr.21302s0001	2873	1287	815	930	1015	1625	1858	907	1014	1336	856	589	536	840	110	88	77	25	101	108	83	74	86	84	93	86	119	Bostr.21302s0001		PTHR35116,PTHR35116:SF2		AT2G28240.1		ATP-dependent helicase family protein
Bostr.23794s0750	1072	2296	984	1307	2273	1855	2875	1574	5080	1154	4135	2502	1406	2251	529	404	374	114	125	95	318	421	280	125	126	128	237	Bostr.23794s0750		PTHR14791,PTHR14791:SF27		AT2G33510.1
Bostr.24399s0014	1439	1479	1126	1553	2245	1224	1786	1980	4247	483	1401	1175	1577	964	2804	2034	2026	916	2365	2642	2654	2316	2177	2000	1817	1354	1719	Bostr.24399s0014	PF00271,PF00270,PF08148,PF13234		GO:0005524,GO:0003676	AT2G06990.1	HEN2	RNA helicase, ATP-dependent, SK12/DOB1 protein
Bostr.24513s0149	674	1337	535	527	802	662	1567	1035	2022	120	903	672	248	504	1366	1204	1083	634	1185	1370	1204	1201	1115	1011	855	952	1141	Bostr.24513s0149	PF01424,PF00270,PF07717,PF00271,PF04408	PTHR18934,PTHR18934:SF115	GO:0003676,GO:0005524,GO:0004386	AT2G30800.1	ATVT-1,HVT1	helicase in vascular tissue and tapetum
Bostr.25219s0142	679	1373	996	635	1735	989	1459	753	1726	129	1616	1857	896	1971	1443	1300	1315	917	2081	2418	2514	2460	2100	1456	1159	1776	2132	Bostr.25219s0142		PTHR10799,PTHR10799:SF620		AT1G08060.2	MOM,MOM1	ATP-dependent helicase family protein
Bostr.25219s0292	1698	1251	749	882	1964	458	1535	2088	1567	112	1307	991	1148	1221	2442	2275	2137	1127	2880	3968	2839	2692	2328	3213	2215	2209	2760	Bostr.25219s0292	PF07717,PF01424,PF00270,PF00271,PF04408	PTHR18934,PTHR18934:SF115	GO:0003676,GO:0005524,GO:0004386	AT1G06670.1	NIH	nuclear DEIH-boxhelicase
Bostr.25219s0424	337	988	904	957	1204	3042	1393	1523	1936	1143	1021	1238	607	970	2793	1903	1497	1295	2638	3275	3234	3229	2982	2319	2341	1877	2068	Bostr.25219s0424	PF13086,PF13087	PTHR10887,PTHR10887:SF362		AT1G05460.1	SDE3	P-loop containing nucleoside triphosphate hydrolases superfamily protein
Bostr.25219s0528	127	27	38	79	64	334	34	40	0	0	10	67	0	87	0	1	0	0	1	0	2	0	1	0	0	1	1	Bostr.25219s0528		PTHR24031,PTHR24031:SF318		AT3G53110.1	LOS4	P-loop containing nucleoside triphosphate hydrolases superfamily protein
Bostr.25463s0346	961	2447	991	921	1995	914	2279	984	2402	2712	1289	855	977	709	1822	1210	825	664	1331	1332	1554	1384	1371	674	776	1353	1227	Bostr.25463s0346	PF04851,PF00271	PTHR24031,PTHR24031:SF247	GO:0016787,GO:0005524,GO:0003677	AT4G09730.1	RH39	RH39
Bostr.2570s0010	322	455	250	412	339	329	907	680	1015	486	685	436	781	534	1494	1076	1418	670	2024	2322	1976	1786	1576	2112	1577	1432	1788	Bostr.2570s0010	PF00397,PF04851,PF00271	PTHR24031,PTHR24031:SF255	GO:0005515,GO:0016787,GO:0005524,GO:0003677	AT3G06480.1		DEAD box RNA helicase family protein
Bostr.2570s0020	3038	1759	2330	2864	4650	2840	1979	1642	7365	2875	2473	2560	1042	2519	7177	4433	4061	2880	6536	7907	6452	6421	5835	6977	6141	4338	5433	Bostr.2570s0020	PF13892,PF09110,PF00176,PF09111	PTHR10799,PTHR10799:SF691	GO:0016817,GO:0043044,GO:0031491,GO:0005524,GO:0016818,GO:0006338,GO:0005634,GO:0003676	AT3G06400.2	CHR11	chromatin-remodeling protein 11
Bostr.2570s0098	1298	267	443	200	348	1751	371	463	831	18	235	146	532	56	279	184	145	80	149	163	149	137	157	39	109	284	192	Bostr.2570s0098	PF16124,PF00270,PF00271	PTHR13710,PTHR13710:SF70	GO:0005524,GO:0003676	AT3G05740.1	RECQI1	RECQ helicase l1
Bostr.25993s0035	1924	2397	1214	1952	2665	2031	1152	996	4424	933	1418	1479	1554	784	1862	1303	1386	707	1832	1957	1787	1597	1466	1087	1033	1456	1538	Bostr.25993s0035	PF13401,PF00271,PF07717,PF04408	PTHR18934	GO:0004386	AT2G47250.1		RNA helicase family protein
Bostr.25993s0127	214	561	566	289	350	265	561	279	756	1894	1435	958	968	276	1484	971	905	557	1070	1497	1942	1251	1119	1353	1144	715	1154	Bostr.25993s0127	PF09713	PTHR31871,PTHR31871:SF9		AT2G46420.1		Plant protein 1589 of unknown function
Bostr.25993s0168	5322	2304	2957	3002	5153	3399	3913	2869	4251	4492	3150	3193	3253	4924	5700	5420	5890	3319	8167	10357	8087	8224	6766	8694	6573	5350	6996	Bostr.25993s0168	PF04851,PF08880,PF00271	PTHR10799,PTHR10799:SF577	GO:0016787,GO:0005524,GO:0003677,GO:0006355,GO:0005634	AT2G46020.2	ATBRM,BRM,CHA2,CHR2	transcription regulatory protein SNF2, putative
Bostr.25993s0189	1165	2958	1348	1418	2799	1722	3534	1883	3508	3525	2442	2184	2123	1399	2418	1601	1643	1356	3981	5222	2876	2667	2352	1965	1739	1370	1501	Bostr.25993s0189	PF00271,PF00270	PTHR24031,PTHR24031:SF254	GO:0005524,GO:0003676	AT2G45810.1		DEA(D/H)-box RNA helicase family protein
Bostr.25993s0530	846	700	708	680	869	915	468	412	2570	180	538	736	471	519	1148	748	842	368	1059	1005	1170	963	1000	1018	985	872	953	Bostr.25993s0530	PF00271,PF00270	PTHR24031,PTHR24031:SF235	GO:0005524,GO:0003676	AT2G42520.1		P-loop containing nucleoside triphosphate hydrolases superfamily protein
Bostr.25993s0552	574	294	231	252	268	3	261	389	295	139	140	199	490	0	355	272	478	211	661	923	680	540	592	155	134	544	987	Bostr.25993s0552	PF00271,PF00270,PF02889	PTHR24075	GO:0005524,GO:0003676,GO:0031204,GO:0008565	AT2G42270.1		U5 small nuclear ribonucleoprotein helicase
Bostr.26326s0154	2051	2644	1863	1944	2986	2438	2808	2179	4649	3735	1994	1731	2720	2291	6858	5004	4266	2597	7380	8710	6575	6330	5758	5480	5214	5424	5513	Bostr.26326s0154	PF00628,PF04851,PF06465,PF00271,PF00385,PF06461	PTHR10799,PTHR10799:SF741	GO:0005515,GO:0016787,GO:0005524,GO:0003677	AT2G25170.1	CHD3,CHR6,GYM,PKL,SSL2	chromatin remodeling factor CHD3 (PICKLE)
Bostr.26527s0004	713	554	596	511	915	60	469	132	852	118	599	450	80	802	1214	912	792	539	1459	1810	1739	1545	1516	692	695	1147	1418	Bostr.26527s0004	PF13920,PF08797,PF00271,PF00176	PTHR10799,PTHR10799:SF779	GO:0016818,GO:0008270,GO:0003676,GO:0005524	AT5G22750.1	RAD5	DNA/RNA helicase protein
Bostr.26527s0045	8791	3646	3063	4886	6173	6675	6108	5487	10697	3144	3403	2552	4373	2738	1374	1002	759	496	1330	1280	1287	1105	1189	757	745	1596	1303	Bostr.26527s0045	PF06068	PTHR11093	GO:0005524,GO:0003678,GO:0043141	AT5G22330.1	ATTIP49A,RIN1	P-loop containing nucleoside triphosphate hydrolases superfamily protein
Bostr.26527s0167	496	127	186	262	740	879	422	67	1048	667	442	539	286	562	1015	717	799	545	1371	1653	1811	1609	1368	1176	792	953	1592	Bostr.26527s0167	PF02170,PF14709,PF04851,PF00271,PF03368,PF00636	PTHR14950,PTHR14950:SF15	GO:0005515,GO:0016787,GO:0005524,GO:0003677,GO:0016891,GO:0006396,GO:0004525,GO:0003723	AT5G20320.1	ATDCL4,DCL4	dicer-like 4
Bostr.26833s0017	10130	12615	6655	9372	11305	12598	11763	9688	19478	11106	8429	9249	12647	9443	7993	5915	4115	6894	20867	22994	13900	14807	14953	12620	9953	9984	13821	Bostr.26833s0017	PF08152,PF00271,PF00270	PTHR24031,PTHR24031:SF327	GO:0005634,GO:0005524,GO:0004386,GO:0003723,GO:0003676	AT5G62190.1	PRH75	DEAD box RNA helicase (PRH75)
Bostr.26833s0124	1275	1397	1101	1526	2177	624	1872	1796	2681	2727	1179	1629	1521	1455	1572	1325	1725	879	2339	2805	2853	2796	2530	2140	1592	1793	2618	Bostr.26833s0124	PF00271,PF00270,PF02889	PTHR24075,PTHR24075:SF0	GO:0005524,GO:0003676,GO:0031204,GO:0008565	AT5G61140.2		U5 small nuclear ribonucleoprotein helicase
Bostr.26833s0136	3558	4517	1973	3691	5536	5413	5287	5895	6397	3194	1712	2262	1982	1318	1019	616	475	346	1047	999	829	817	729	547	609	613	729	Bostr.26833s0136	PF00271,PF00270	PTHR24031,PTHR24031:SF78	GO:0005524,GO:0003676	AT5G60990.1		DEA(D/H)-box RNA helicase family protein
Bostr.26833s0562	2886	4065	1952	1919	3017	4035	2964	2318	3690	1451	2046	1634	3288	2143	1451	574	529	367	828	908	621	583	601	881	885	542	710	Bostr.26833s0562		PTHR35277,PTHR35277:SF2		AT5G57000.1
Bostr.27895s0076	178	392	274	309	1039	38	402	503	356	355	539	343	365	122	1022	476	542	405	923	1184	1056	930	853	930	684	706	818	Bostr.27895s0076		PTHR33494,PTHR33494:SF1		AT2G24100.1
Bostr.27991s0063	5048	5776	3275	3551	5424	7107	6982	7726	5640	3630	2136	2622	2008	2591	747	576	434	273	787	916	770	668	711	418	491	533	615	Bostr.27991s0063	PF00270	PTHR24031,PTHR24031:SF283	GO:0005524,GO:0003676	AT2G28600.1		P-loop containing nucleoside triphosphate hydrolases superfamily protein
Bostr.28243s0027	1876	1844	1520	1934	2510	2330	2737	1509	7767	1151	2262	2361	721	2411	3399	2966	2858	1445	3743	4138	4281	4138	3579	3666	3221	2900	3388	Bostr.28243s0027	PF13086,PF09416	PTHR10887,PTHR10887:SF378	GO:0008270,GO:0005737,GO:0005524,GO:0004386,GO:0003677,GO:0000184	AT5G47010.1	ATUPF1,LBA1,UPF1	RNA helicase, putative
Bostr.2902s0197	674	1763	1307	1002	2317	1641	2030	673	4426	2212	1444	1573	1019	880	2171	1380	895	1432	3916	4175	2820	2876	2898	1094	1342	3352	3129	Bostr.2902s0197	PF04851,PF00397,PF00271	PTHR24031,PTHR24031:SF274	GO:0016787,GO:0005524,GO:0003677,GO:0005515	AT5G14610.2		DEAD box RNA helicase family protein
Bostr.29827s0159	1152	3327	3300	4173	6572	9661	5312	4773	5695	476	1376	3523	3692	2314	939	572	542	565	1427	1783	1330	1237	1160	414	470	951	1401	Bostr.29827s0159	PF04851,PF13959,PF00271	PTHR24031,PTHR24031:SF2	GO:0016787,GO:0005524,GO:0003677	AT5G05450.1		P-loop containing nucleoside triphosphate hydrolases superfamily protein
Bostr.30275s0121	3071	4443	2322	3458	4993	4298	4322	3231	5231	3023	2738	2119	2059	799	2312	1698	1362	976	2235	2275	2537	2168	2181	1289	1417	2128	2143	Bostr.30275s0121	PF00271,PF00270	PTHR24031,PTHR24031:SF93	GO:0005524,GO:0003676	AT4G16630.1		DEA(D/H)-box RNA helicase family protein
Bostr.3359s0111	830	1401	632	887	1677	1140	1433	1256	2026	1571	861	845	1530	742	1855	1357	1674	700	1800	2233	1765	1709	1538	1597	1276	1361	1649	Bostr.3359s0111	PF00271,PF04408,PF07717	PTHR18934,PTHR18934:SF117	GO:0004386	AT1G32490.1	EMB2733,ESP3	RNA helicase family protein
Bostr.3640s0056	1043	1199	884	1221	2296	768	1022	775	4231	602	965	973	626	895	2712	2424	2639	1517	3765	4892	4758	4392	3803	3854	2929	2736	3618	Bostr.3640s0056	PF04851,PF07529,PF00271	PTHR10799,PTHR10799:SF603	GO:0016787,GO:0005524,GO:0003677	AT3G12810.1	chr13,PIE1,SRCAP	SNF2 domain-containing protein / helicase domain-containing protein
Bostr.5325s0024	1512	1007	995	808	818	1005	1090	1046	1967	671	889	885	476	514	2395	1650	1603	818	2260	2731	2087	1959	1700	2132	1617	1447	1626	Bostr.5325s0024	PF04851,PF14709,PF00271,PF00035,PF03368,PF02170,PF00636	PTHR14950,PTHR14950:SF3	GO:0016787,GO:0005524,GO:0003677,GO:0016891,GO:0005515,GO:0006396,GO:0004525,GO:0003723	AT1G01040.1	ASU1,ATDCL1,CAF,DCL1,EMB60,EMB76,SIN1,SUS1	dicer-like 1
Bostr.6864s0085	3621	3048	2092	2732	4277	4986	3160	3825	8482	2415	3016	3738	4667	2944	1256	566	511	433	1070	1103	994	1066	971	763	812	636	947	Bostr.6864s0085		PTHR36768,PTHR36768:SF1		AT3G51610.1
Bostr.7128s0052	8940	20280	8153	9021	12756	18716	19275	18779	26507	8517	7579	7657	10264	7811	4602	2698	2404	780	2278	2082	2764	2590	2532	1807	2537	2579	2405	Bostr.7128s0052	PF00271,PF00270	PTHR24031,PTHR24031:SF294	GO:0005524,GO:0003676	AT1G54270.1	EIF4A-2	eif4a-2
Bostr.7128s0238	4594	3576	1661	2688	3835	1642	4241	4659	4811	1993	1851	1253	1218	573	606	421	329	154	328	328	343	362	331	177	157	251	244	Bostr.7128s0238	PF04851,PF00271	PTHR24031,PTHR24031:SF302	GO:0016787,GO:0005524,GO:0003677	AT1G16280.1	AtRH36,RH36,SWA3	RNA helicase 36
Bostr.7128s0682	4150	3863	3594	3597	4737	3778	5006	3455	6239	3188	3345	3886	939	3961	8983	4245	5477	3225	7527	8946	7734	6905	7179	6336	4740	4325	7838	Bostr.7128s0682	PF00271,PF00270	PTHR24031,PTHR24031:SF25	GO:0005524,GO:0003676	AT1G20920.1		P-loop containing nucleoside triphosphate hydrolases superfamily protein
Bostr.7128s0687	3279	3754	3207	3887	3634	3094	3503	2293	11087	1611	2670	3879	4422	3473	7183	7005	6357	3462	7609	8558	9321	8994	8227	3999	3975	5834	6774	Bostr.7128s0687	PF00271,PF00270,PF02889	PTHR24075	GO:0005524,GO:0003676,GO:0031204,GO:0008565	AT1G20960.2	emb1507	U5 small nuclear ribonucleoprotein helicase, putative
Bostr.7200s0150	1771	943	472	1105	1345	261	1127	206	2635	1559	646	672	358	683	803	486	636	293	791	736	828	829	719	513	521	574	767	Bostr.7200s0150	PF00271,PF04851,PF13625	PTHR11274,PTHR11274:SF0	GO:0016787,GO:0005524,GO:0003677	AT5G41370.1	ATXPB1,XPB1	homolog of xeroderma pigmentosum complementation group B 1
Bostr.7867s0308	374	495	24	374	802	132	409	604	2760	1271	616	519	0	94	1125	882	849	189	917	1246	1390	1446	1123	2307	1755	292	564	Bostr.7867s0308	PF00271,PF04408,PF07717	PTHR18934,PTHR18934:SF117	GO:0004386	AT1G32490.1	EMB2733,ESP3	RNA helicase family protein
Bostr.7867s0850	23586	32441	20503	15800	22304	21841	25055	18399	47438	15997	16296	20929	19107	13560	5810	2215	2131	1474	3336	2846	2950	2929	3112	3038	3749	2961	3175	Bostr.7867s0850		PTHR36059,PTHR36059:SF1		AT4G30010.1
Bostr.7867s1349	2434	4718	2748	3332	5325	5211	6536	6879	8407	4097	2222	2401	2800	1542	1521	940	849	470	1253	1328	1105	943	961	617	666	967	1181	Bostr.7867s1349	PF00271,PF00270	PTHR24031,PTHR24031:SF260	GO:0005524,GO:0003676	AT4G34910.1		P-loop containing nucleoside triphosphate hydrolases superfamily protein
Bostr.7903s0033	4	59	208	193	238	307	240	338	845	220	273	257	304	205	816	642	655	361	1038	1250	1033	931	834	539	417	378	505	Bostr.7903s0033	PF00271	PTHR24031,PTHR24031:SF50		AT2G01440.1		DEAD/DEAH box RNA helicase family protein
Bostr.9345s0064	4434	3621	1535	2537	3363	3020	2628	2249	3879	2274	1570	1237	2689	1360	1064	699	592	267	747	786	850	743	794	810	653	645	625	Bostr.9345s0064	PF04851,PF13959,PF00271	PTHR24031,PTHR24031:SF248	GO:0016787,GO:0005524,GO:0003677	AT2G40700.1		P-loop containing nucleoside triphosphate hydrolases superfamily protein
