## Supplemental Table 8 for "Differential expression analysis of sexual and apomictic *Boechera* uncovers *FAS4* as crucial for gametogenesis"

### Sheet: Tabelle1
gene number and name in Arabidopsis	taxon	gene number in taxon		fourth neighbour upstream	third neighbour upstream	second neighbour upstream	first neighbour upstream	central gene	first neighbour downstream	second neighbour downstream	third neighbour downstream
At1g32490 (ESP3)	Arabidopsis thaliana	At1g32490	gene in investigated taxon			At1g32470	At1g32480	At1g32490	At1g32500	At1g32510
			direction in investigated taxon			<---'	--->'	<---'	<---'	--->'
At1g32490 (ESP3)	Arabidopsis lyrata	AL1G46740	gene in investigated taxon			AL1G46720	AL1G46730	AL1G46740	AL1G46750	AL1G46760
			At gene name			At1g32470	no close relative in At	At1g32490	At1g32500	At1g32510
			direction in investigated taxon			<---'	--->'	<---'	<---'	--->'
At1g32490 (ESP3)	Boechera stricta	3359s0111	gene in investigated taxon			end of scaffold	Bostr.3359s0112	Bostr.3359s111	Bostr.3359s0110	Bostr.3590s0109
			At gene name				At1g32470	At1g32490	At1g32500	At1g32510
			direction in investigated taxon				<---'	<---'	<---'	--->'
At1g32490 (ESP3)	Eutrema salsugineum	Thhalv10006650	gene in investigated taxon			Thhalv10009303m	Thhalv10009866m	Thhalv10006650m	Thhalv10007401m	Thhalv10009466m
			At gene name			no close relative in At	no close relative in At	At1g32490	At1g32500	At1g32510
			direction in investigated taxon			<---'	--->'	<---'	<---'	--->'
At1g32490 (ESP3)	Euclidium syriacum	Eusyr0037s0144	gene in investigated taxon			Eusyr.0037s0146	Eusyr.0037s0145	Eusyr.0037s0144	Eusyr.0037s0143	Eusyr.0037s0142
			At gene name			At1g32470	no close relative in At	At1g32490	At1g32500	At1g32510
			direction in investigated taxon			<---'	--->'	<---'	<---'	--->'
At1g32490 (ESP3)	Arabis alpina	Aa_G16430	gene in investigated taxon			Aa_G16410	Aa_G16420	Aa_G16430	Aa_G16440	Aa_G16450
			At gene name			At1g32460	At1g32470	At1g32490	At1g32500	At1g32510
			direction in investigated taxon			--->'	<---'	<---'	<---'	--->'
At2g35340 (MEE29)	Arabidopsis thaliana	At2g35340	gene in investigated taxon			At2g35320	At2g35330	At2g35340	At2g35345	At2g35350	At2g35360
			direction in investigated taxon			<---'	--->'	--->'	<---'	<---'	<---'
At2g35340 (MEE29)	Arabidopsis lyrata	AL4G31370	gene in investigated taxon			AL4G31350	AL4G31360	AL4G31370	AL4G31380	AL4G31390	AL4G31400
			At gene name			At2g35320	At2g35330	At2g35340	At2g35345	At2g41470	At2g35350
			direction in investigated taxon			<---'	--->'	--->'	--->'	<---'	<---'
At2g35340 (MEE29)	Boechera stricta	Bostr.23794s0568	gene in investigated taxon			Bostr.23794s0570	Bostr.23794s0569	Bostr.23794s0568	Bostr.23794s0567	Bostr.23794s0566
			At gene name			At2g35320	At2g35330	At2g35340	At2g35350	At2g35360
			direction in investigated taxon			<---'	--->'	--->'	<---'	<---'
At2g35340 (MEE29)	Eutrema salsugineum	Thhalv10017881m	gene in investigated taxon			Thhalv10016981m	Thhalv10016336m	Thhalv10017881m	Thhalv10016260m	Thhalv10017211m
			At gene name			At2g35320	At2g35330	At2g35340	At2g35350	At2g35360
			direction in investigated taxon			<---'	--->'	--->'	<---'	<---'
At2g35340 (MEE29)	Euclidium syriacum	missing	gene in investigated taxon		Eusyr.0134s1072	Eusyr.0134s1073	Eusyr.0134s1074	absent	Eusyr.0134s1075	Eusyr.0134s1076
			At gene name		At2g35260	At2g35320	At2g35330	absent	At2g35350	At2g35360
			direction in investigated taxon		--->'	<---'	--->'	absent	<---'	<---'
At2g35340 (MEE29)	Arabis alpina	Aa_G52080	gene in investigated taxon			Aa_G52100	Aa_G52090	Aa_G52080	Aa_G52070	Aa_G52060	Aa_G52050
			At gene name			At2g35320	At2g35330	At2g35340	At2g35360	no close relative in At	At2g35380
			direction in investigated taxon			<---'	--->'	--->'	<---'	--->'	--->'
At4g16680	Arabidopsis thaliana	At4g16680	gene in investigated taxon			At4g16660	At4g16670	At4g16680	At4g16690	At4g16695
			direction in investigated taxon			--->'	--->'	<---'	<---'	--->'
At4g16680	Arabidopsis lyrata		gene in investigated taxon		Al7g38090	Al7g38080	Al7g38060	absent	Al7g38050	Al7g38040
			At gene name		At4g16660	At4g16670	At4g16670	absent	At4g16690	At4g16695
			direction in investigated taxon		--->'	--->'	--->'	absent	<---'	--->'
At4g16680	Boechera stricta	Bostr.30275s0126	gene in investigated taxon			Bostr.30275s124	Bostr.30275s0125	Bostr.30275s0126	Bostr.30275s0127	Bostr.30275s128
			At gene name			At4g16660	At4g16670	At4g16680	At4g16690	At4g16695
			direction in investigated taxon			--->'	--->'	<---'	<---'	--->'
At4g16680	Eutrema salsugineum	Thhalv10024349	gene in investigated taxon			Thhalv10024376	Thhalv10025212	Thhalv10024349	Thhalv10026004	Thhalv10025592
			At gene name			At4g16660	At4g16670	At4g16680	At4g16690	At4g16695
			direction in investigated taxon			--->'	--->'	<---'	<---'	<---'
At4g16680	Euclidium syriacum	Eusyr.0037s0048	gene in investigated taxon			Eusyr.0037s0046	Eusyr.0037s0047	Eusyr.0037s0048	Eusyr.0037s0049	Eusyr.0037s0050
			At gene name			At4g16660	At4g16670	At4g16680	At4g16690	no clear orthologue
			direction in investigated taxon			--->'	--->'	<---'	<---'	<---'
At4g16680	Arabis alpina	Aa_G406680	gene in investigated taxon			Aa_G406700	Aa_G406690	Aa_G406680	Aa_G406670	Aa_G406660
			At gene name			At4g16660	At4g16670	At4g16680	At4g16690	At4g16695
			direction in investigated taxon			--->'	--->'	<---'	<---'	--->'
Bostr.7867s0308 (no At orthologue)	Arabidopsis thaliana	absent	gene in investigated taxon			At4g25010	At4g25020	absent	At4g25030	At4g25040
			direction in investigated taxon					absent
Bostr.7867s0308 (no At orthologue)	Arabidopsis lyrata	Al7g28140	gene in investigated taxon			Al7g28160	Al7g28150	Al7g28140	Al7g28130	Al7g28120
			At gene name			At4g25010	At4g25020	best relative At1g32490	no clear orthologue	At4g25030
			direction in investigated taxon			<---'	<---'	--->'	<---'	--->'
Bostr.7867s0308 (no At orthologue)	Boechera stricta	Bostr.7867s0308	gene in investigated taxon			Bostr.7867s0306	Bostr.7867s0307	Bostr.7867s0308	Bostr.7867s0309	Bostr.7867s0310
			At gene name			At4g25010	At4g25020	best relative At1g32490	At4g25030	At4g25040
			direction in investigated taxon			<---'	<---'	--->'	--->'	--->'
Bostr.7867s0308 (no At orthologue)	Eutrema salsugineum	absent	gene in investigated taxon					absent
			At gene name					absent
			direction in investigated taxon					absent
Bostr.7867s0308 (no At orthologue)	Euclidium syriacum	absent	gene in investigated taxon					absent
			At gene name					absent
			direction in investigated taxon					absent
Bostr.7867s0308 (no At orthologue)	Arabis alpina	Aa_G658280	gene in investigated taxon			Aa_G658260	Aa_G658270	Aa_G658280	Aa_G130010	Aa_G130020
			At gene name			At4g25030	At4g25020	best hit Bostr7867s0308	At4g25040	At4g25050
			direction in investigated taxon			<---'	<---'	--->'	--->'	--->'
At1g33390 (FAS4)	Arabidopsis thaliana	At1g33390	gene in investigated taxon		At1g33340	At1g33350	At1g33360	At1g33390	At1g33400	At1g33410
			direction in investigated taxon		--->'	<---'	--->'	<---'	<---'	<---'
At1g33390 (FAS4)	Arabidopsis lyrata	Al1g47770	gene in investigated taxon	Al1g47730	Al1g47740	Al1g47750	Al1g47760	Al1g47770	Al1g47780	Al1g47790
			At gene name	no clear orthologue	At1g33340	At1g33330	no clear orthologue	At1g33390	At1g33340	At1g33410
			direction in investigated taxon	<---'	<---'	<---'	<---'	<---'	<---'	<---'
At1g33390 (FAS4)	Boechera stricta	Bostr.3359s0032	gene in investigated taxon		Bostr.3359s0035	Bostr.3359s0034	Bostr.3359s0033	Bostr.3359s0032	Bostr.3359s0031	Bostr.3359s0030
			At gene name		At1g33330	no clear orthologue	no clear orthologue	At1g33390	At1g33400	At1g33410
			direction in investigated taxon		<---'	<---'	<---'	<---'	<---'	<---'
At1g33390 (FAS4)	Eutrema salsugineum	Thalv10024243	gene in investigated taxon			Thhalv10025883	Thhalv10027024	Thhalv10024243	Thhalv10027608	Thhalv10027380
			At gene name			no clear orthologue	maybe At4g13450?	At1g33390	no clear orthologue	no clear orthologue
			direction in investigated taxon			<---'	--->'	<---'	<---'	<---'
At1g33390 (FAS4)	Euclidium syriacum	Eusyr.0123s0089	gene in investigated taxon			Eusyr.0123s0087	Eusyr.0123s0088	Eusyr.0123s0089	Eusyr.0123s0090	Eusyr.0123s0091
			At gene name			AT2G47520	Maybe AT2G40940?	At1g33390	AT2G47510	AT2G47500
			direction in investigated taxon			--->'	<---'	<---'	<---'	<---'
At1g33390 (FAS4)	Arabis alpina	Aa_G198080	gene in investigated taxon			Aa_G198060	Aa_G198070	Aa_G198080	Aa_G198090	Aa_G198100
			At gene name			At4g13550	At4g13560	At1g33390	At4g13580	At4g13590
			direction in investigated taxon			<---'	<---'	<---'	--->'	<---'
Bostr.17016s0021 (no orthologue in At)	Boechera stricta	Bostr.17016s0021; Bostr17016s0022	gene in investigated taxon	Bostr.17016s0017	Bostr.17016s0018	Bostr.17016s0019	Bostr.17016s0020	Bostr.17016s0021	Bostr.17016s0022
			At gene name	At5g41910	no clear orthologue	At1g333420	At1g333410	At1g33390	At1g33390
			direction in investigated taxon	--->'	<---'	--->'	<---'	<---'	<---'
Al8g14950 (no orthologue in At)	Arabidopsis lyrata	Al8g14950	gene in investigated taxon	Al8g14890	Al8g14900	Al8g14920	Al8g14930	Al8g14950	Al8g14960	Al8g14970	Al8g14980
			At gene name	At5g44660	At4g44650	no clear orthologue	At1g33330	At1g33390	At1g33400	At1g33400	At5g44640
			direction in investigated taxon	<---'	<---'	--->'	<---'	<---'	<---'	<---'	<---'
Al5g15310 (no orthologue in At)	Arabidopsis lyrata	Al5g15310	gene in investigated taxon			Al5g15280	Al5g15290	Al5g15310	Al5g15320	Al5g15330
			At gene name			no clear orthologue	At3g26520	At1g33390	At3g26540	At3g26550
			direction in investigated taxon			<---'	<---'	<---'	<---'	<---'
